# The dynamics of centromere assembly and disassembly during quiescence

**DOI:** 10.1101/2025.09.08.674938

**Authors:** Océane Marescal, Kuan-Chung Su, Brittania Moodie, Noah J. L. Taylor, Iain M. Cheeseman

## Abstract

Quiescence is a state in which cells undergo a prolonged proliferative arrest while maintaining their capacity to reenter the cell cycle. Here, we analyze entry and exit from quiescence, focusing on how cells regulate the centromere, a structure involved in chromosome segregation. Despite the constitutive localization of centromere proteins throughout the cell cycle, we find that cells rapidly disassemble most centromere proteins during quiescence entry, while preserving those required to maintain centromere identity. During quiescence exit, the centromere is reassembled and rapidly regains normal homeostatic levels of centromere proteins. Although the histone variant CENP-A is typically deposited during G1, we find that CENP-A deposition does not occur during the G1 immediately following quiescence exit, and instead occurs after cells complete their first mitosis. In contrast, other centromere proteins relocalize during the first S phase independent of DNA replication. These findings reveal centromere dynamics during quiescence entry and exit and highlight paradigms for the timing and control of centromere protein deposition.
