## Supplementary Table 1 for "The dynamics of centromere assembly and disassembly during quiescence"

### Sheet: Sheet1
Antibodies
Primaries	company	dilution	Identifier	Animal
CENP-T	Cheeseman Lab (Gascoigne et al., 2011)	1:2000 (IF), 1:2500 (WB)	NA	Rabbit polyclonal
CENP-L	Cheeseman Lab (McKinley et al., 2015)	1:1000 (IF)	NA	Rabbit polyclonal
CENP-K	Cheeseman Lab (McKinley et al., 2015)	1:2300 (IF)	NA	Rabbit polyclonal
CENP-O/P	Cheeseman Lab (McKinley et al., 2015)	1:300 (IF)	NA	Rabbit polyclonal
CENP-C	Cheeseman Lab (Gascoigne et al., 2011)	1 to 5000 (IF), 1:16000 (WB)	NA	Rabbit polyclonal
β-actin (HRP conjugated)	Santa Cruz Biotechnology	1 to 5000 (WB)	sc-47778 HRP, Lot # G2523	mouse monoclonal
anti-mouse CENP-T	Cheeseman Lab (Dudka et al., 2025)	1:1000 (IF)	NA	Rabbit polyclonal
CENP-A	Invitrogen	1:1000 (IF)	MA1-20832, Lot#: XF3605183F	mouse monoclonal
Anti-centromere Antibodies (ACA)	Antibodies, Inc.	1 to 100 (IF)	CAT#: 15-234-0001	Human
CENP-H	Cheeseman Lab (Gascoigne et al., 2011)	1:1000 (WB)	NA	Rabbit polyclonal
qPCR primer sequences
Gene	Forward	Reverse
CENPT	ggaagcccagagcaaagg	GCAGAAGAATAGCCCTGGG
CENPC	GCCACCTGTGGGAAGCAAG	GATGGACGCCTGGAAATTCTTCG
CENPN	GTCAGCGCCTGACCCAGAAG	GCCTGGGGAACACAGTACACAAAG
CENPI	CAGACCACGCTTTCAGCCTGG	CCCACTGCCATTTGCAAAGCATC
CENPO	GAAGAGCTGCAGAGCGTGCAG	CATGCTTTCACGCTGGCTCGC
CENPL	ggtcttcctgggggatttcagtc	ctaggagttgactctggtgcactg
CENPC Mouse	gttcgtcgggacaacttgtgc	gctccatcttagccttttcatggc
CENPT Mouse	catccttggctagctccttcaatc	ctgtcacctggaagagcagagg
CENPN Mouse	gctatgtgaggacaagcgtgc	ggtcgacatcttcacctggttcc
